# Cell type-specific Extracellular Vesicles in Mouse Brain: Proteomic Signatures Highlight Astrocytic GlialCAM Network and GPCR Enrichment

**DOI:** 10.64898/2025.12.12.693760

**Authors:** Alba M. Lucart-Sanchez, Edward Sellés-Climent, Jorge Navarro-Calvo, Guillem Pont-Espinós, Jose A. Gomez-Sanchez, Raúl Estévez, Luis M. Valor, Rocío Pérez-González

**Affiliations:** Instituto de Investigación Sanitaria y Biomédica de Alicante (ISABIAL), 03010, Alicante, Spain; Instituto de Neurociencias de Alicante, Universidad Miguel Hernández-CSIC, 03550, San Juan de Alicante, Spain; Centro de Investigación en Red-Enfermedades Neurodegenerativas (CIBERNED), Madrid, Spain; Physiology Unit, Department of Physiological Sciences, School of Medicine and Health Sciences, Institute of Neurosciences, University of Barcelona, 08907 L’Hospitalet de Llobregat, Spain; Neuroscience program, Physiology and pathology of the functional relationship between glia and neurons-IDIBELL, L’Hospitalet de Llobregat, Spain; The Spanish Center of Rare Diseases (CIBERER U-731), Baldiri Reixac 10, E-08028 Barcelona, Spain; Instituto de Investigación, Desarrollo e Innovación en Biotecnología Sanitaria de Elche (IDiBE), Elche, Spain

**Keywords:** extracellular vesicles, astrocytes, proteomics, GPCR, GlialCAM, blood-brain barrier

## Abstract

Extracellular vesicles (EVs) mediate intercellular communication in the central nervous system (CNS) and are emerging as biomarkers of brain health and disease. However, the molecular composition of cell type-specific brain EVs, particularly astrocyte-derived EVs (ADEVs), remains poorly defined. We performed comparative proteomic analysis of neuronal (NDEVs), microglial (MDEVs), and astrocytic (ADEVs) from mouse brain using magnetic immunocapture and LC-MS/MS proteomic profiling. Each EV subtype displayed distinct molecular fingerprints. NDEVs were enriched in synaptic and neurogenesis-related proteins (e.g., APP, SNAP25, GPR158 and BDNF), whereas MDEVs contained immune and phagocytic markers (e.g., TMEM119, CX3CR1, CD11B). Strikingly, the ADEV proteome closely mirrored the recently characterized GlialCAM interactome from leukodystrophy research, encompassing GlialCAM/MLC1 and associated partners involved in ion and water homeostasis (EAAT1/2, AQP4, GJA1), together with GPCRs such as GPRC5B. This overlap suggests that ADEVs encapsulate a molecular scaffold characteristic of astrocytic endfeet, potentially extending their signaling functions to the extracellular space. In conclusion, our study provides a detailed comparative proteomic characterization of brain cell type-specific EVs, revealing that ADEVs contain the GlialCAM/MLC1 network and GPCRs. These findings highlight ADEVs as promising candidates for biomarker development and mechanistic studies of blood-brain barrier integrity and neurodegenerative disorders.
