## Supplementary Table 2 for "Cell type-specific Extracellular Vesicles in Mouse Brain: Proteomic Signatures Highlight Astrocytic GlialCAM Network and GPCR Enrichment"

### Sheet: Supplementary Table 2
Supplementary Table 2. Upregulated Proteins in NDEVs compared to Bulk EVs and Cell-Type Specific EVs.
58 Upregulated Proteins in NDEVs ( FC ≥1 and <P adj. 0.05)					333 Upregulated Proteins in NDEVs vs Bulk EVs ( FC ≥1 and <P adj. 0.05)					75 Upregulated Proteins in NDEVs vs Bulk EVs and ADEVs ( FC ≥1 and <P adj. 0.05)					11 Upregulated Proteins in NDEVs vs Bulk EVs and MDEVs ( FC ≥1 and <P adj. 0.05)					371 Upregulated Proteins in NDEVs vs MDEVs and ADEVs ( FC ≥1 and <P adj. 0.05)					181 Upregulated Proteins in NDEVs vs ADEVs ( FC ≥1 and <P adj. 0.05)					140 Upregulated Proteins in NDEVs vs MDEVs ( FC ≥1 and <P adj. 0.05)
Gene name					Gene name					Gene name					Gene name					Gene name					Gene name					Gene name
Ptp4a2					Krt26					Cdsn					Apoh					Gabrb2					Slc7a8					Slc4a4
Prrt1					Spag6					Krt5					Smpd3					Scn2b					Glg1					Atp2b4
Ighg1					Perp					Krt28					Spp1					Pgrmc1					Rpl27a					Grm3
Nsg1					Etfa					Igkv12-41					Flot2					Slc2a3					Hapln4					Gabbr1
Kcna4					Pmpcb					Casp14					Myh10					Atp9a					Rpl35a					Sorcs2
Edil3					Krt77					S100a14					Myo18a					Itpr1					Slc25a5					Gabbr2
Igkc					Fgb					Arg1					Scamp1					Elapor2					Serinc3					Atp1a2
Elmod1					Krt75					Spata7					Atrn					Clptm1					Igsf8					Ncdn
Rnf157					Alox12b					Sprr2d					Szt2					Cyp46a1					Rpl6					Nrxn1
Cox6b1					Arvcf					Tgm3					Cacna2d2					Atp1a3					Nutf2					Slc12a6
Epha6					Jup					Dsg1b					Mgrn1					Reep5					Rpl28					Cxadr
Upp2					Dsp					Capns2										Ryr2					Rpl13a					Plxna4
Nsg2					Eppk1					Tubb4b										Atl1					Tufm					Itm2c
Cacnb1					Fabp5					Taok3										App					Rps4x					Fxyd6
Syt13					Krt19					Thnsl2										Slc7a14					Lgi3					Slc8a2
Fxyd7					Fn1					Krt42										Acsl6					Galnt16					Cacng8
Abhd6					Tgm1					Krt17										Atp1b1					Prkcb					Atp1b2
Disp2					Adgre1					Krt14										Atp1a1					Rps18					Slc22a23
Grm7					Capn1					Krt4										Mal2					Stt3b					Gnb4
Asic1					Syt9					Cfap20										Ntrk2					Mtco2					Gpm6a
Hs2st1					Coil					Krt16										Gria1					Erlin2					Dpm1
Bltp3b					Rnps1					Mlf2										Tspan6					Hid1					Phyhip
Olfm1					Cfb					P01631										Slc30a3					Rplp0					Tfrc
Astn1					Gsdma					Klk8										Slc22a17					H2bc26					Slc38a3
Cyb5b					Hspa1b					Eif4a3										Lmbrd2					Vgf					Ptprz1
Cacna1e					Krt6a					Vamp7										Ggt7					Lhfpl3					Ptprd
Stxbp5l					Mios					Krt23										Scamp5					Emc1					Aldh1l1
Scn3b					Col1a1					Hspa9										Hcn1					Chmp4b					Slc1a2
Sacm1l					Qars1					Npepl1										Vamp1					Cds1					Psmd1
Acvr1b					Flg2					Naca										Fam234b					Bin1					Gpm6b
Ndfip2					Clec16a					Ggct										Pde10a					Rpl15					Plpp3
Gpr158					Idh2					Pycard										Sorl1					Myh11					Gnao1
Ckap4					Myh4					Gapdhs										Atp6v1a					Dipk1b					Emb
Gabrb1					H2-Ab1					Chmp1b2										Atp6v1h					Nipsnap1					Ctnna2
Fkbp1b					Tpm3					Coro2a										Atp2b2					Scamp3					Slc6a1
Ypel5					Cpa4					Chmp2a										Atp6v1g2					Rps19					Slc2a1
Cmip					Pof1b					Rps23										Atp6v1c1					Srpk2					Mpp2
Atp2c1					Vim					Tmem234										Slc17a7					Ndufv1					Alcam
Svop					Tubgcp3					Atp1a4										Itfg1					C1qc					Leprot
Sec61b					Thsd4					Plat										Gria2					Rps16					Ctsb
Elapor1					Hsd17b10					Slc7a4										Slc17a6					C1qtnf4					Epha7
Mlec					Ndufs1					Chmp3										Wdr7					Ncan					Ttyh1
Insr					Ubac2					Krt72										Tmx3					Rpl9					Lrrc8a
Slc43a2					Hal					Rps14										Cd200					Rasal1					Aqp4
Kcnma1					Pkp1					H2ac21										Slc6a7					Gng2					Nrcam
Adgrl3					Apeh					Htra1										Tmem63c					H1-3					Rpl35
Slit2					Igsf6					Krt31										Atp2b1					Atp5f1d					Gnb5
Prrt3					Hspe1					Hnrnpc										Spcs2					Stxbp5					Septin5
Adam11					Impa2					Dnai1										Prxl2a					Vti1b					Adcyap1r1
Wrn					Ppard					Sprr1a										Sv2b					Rps9					Cadm4
Bcap31					Ahi1					Psmc4										Gde1					Cd34					Slc30a1
Syt11					Plbd1					Npr2										Cacna2d3					Canx					Cldn10
Atp5pb					Ddx3x					H3-5										Nrn1					Tmem132a					Kcnd2
Emc2					Fgg					Hnrnpa1										Prrt2					Atp8a2					Acot7
Prmt5					Sfn					Csf1r										Atp6v1d					Ak5					Hepacam
Bdnf					Shmt1					Pip4k2b										Ndufa4					Vmp1					Hspa4l
Sec62					Itga2					Psmc5										Atp6v1b2					Vdac2					Inpp5a
Camk4					Nudt18					Atp5f1b										Gdpd1					Rps5					Ndrg2
					Fig4					Dhrs4										Nptn					Psap					Prkar2b
					Plin3					Tardbp										Rpn1					Adam9					Fxyd1
					Gsdmd					Rabl3										Syngr3					Ctsf					Gabra2
					Blmh					Rps27										Kif2a					Nipa1					Psmd13
					B4galt6					Hnrnpa3										Vamp2					Rps25					Usp46
					Fstl5					Ajm1										Slc24a2					Kctd8					Cdh2
					Sgtb					Rpl10										Agpat1					H2ac20					Tspan7
					Pin4					Uqcrfs1										Dpp6					Tmed4					Slc23a2
					Cbln1					Rab33a										Rab39b					Chmp1a					Ndrg3
					Mical1					Wscd1										Scn1b					Pfdn1					Dnaja1
					Sprr1b					Uqcrc1										Atp6v1e1					H2bc7					Atp6v0d1
					Lrrc25					Eif2s1										Tmem35a					Ermp1					Cmtm4
					Adgre5					Pdhx										L1cam					Emc10					Bsg
					Tmem100					Cat										Thy1					C1qa					Scai
					Syk					Uqcrc2										Lamp5					Hadhb					Gnb1
					Col1a2					Abcg4										Gabra4					Cyp51a1					Ca4
					C5ar1					Atrx										Tmem106b					Arfip1					Gnaq
					Tanc1															Plxna1					Arl1					Slc1a4
					Tmem59l															Atp6ap2					Gba2					Snap91
					Faxc															Cpd					Dync1li1					Ncam2
					Phyhd1															Ankh					Rpl36					Stxbp1
					Krt10															Golga7					Mag					Slc38a1
					Prpf40b															Selenot					Golt1b					Lman1
					Abhd4															Syp					Dnajb11					Psmd3
					Itih2															Selenoi					Ddost					Efr3b
					Hmgcl															Yipf5					Arl8b					Alg2
					Ddx5															Bcap29					Nucb2					Flot1
					Syt4															Maoa					Trpv2					Sort1
					Myod1															Slc12a5					Actbl2					Slc1a3
					Gas2l2															Kcna2					Ssr4					Gpr37l1
					Dolpp1															Arl6ip1					Grik2					Gpx4
					Sema6d															Atp5mf					Rraga					Ptprs
					Cfap57															Slc1a1					Dlgap2					Add1
					Tmem65															Arxes1					Eif2b5					Ap2s1
					Wwp2															Tmem33					Cx3cl1					Acot11
					Pdia4															Stum					Gpc1					Entpd2
					Psmc1															Dpp10					Maob					Capn5
					Atp5f1a															Praf2					Sdhb					Nedd4
					Hspb1															Sccpdh					Dpy19l1					Napb
					Elavl2															Dgke					Sncb					Plp1
					Enho															Ptprn					Kdsr					Susd2
					Myh1															Gaa					Bcan					Septin3
					Appl2															Nrxn3					C1qb					Dnm1l
					Eml2															Tmem163					Drd1					Gng3
					Inpp5d															Faah					Pgs1					Grid1
					Casp8															Cnr1					Gpaa1					Chp1
					Ctsk															Serinc1					Tmem245					Gna11
					Copg1															Grm5					Clec2l					Camk2a
					Aloxe3															Rab3c					Timm13					Itgb8
					Sema3e															Lman2l					Tmed5					Spock2
					Myh14															Clu					Lamp1					Cadm1
					Scn5a															Rtn3					Rit2					Prkcsh
					Thbd															Gnai1					Hadha					Crmp1
					Psmd14															Grm8					Aim2					Slc24a3
					Plek															Gabra3					Igsf3					Cds2
					Krt32															Hacd3					Clptm1l					Stx12
					Hykk															Them6					Erlin1					Rgs7
					Rilpl1															Tmem9b					Tmem30a					Gstm5
					Rasa2															Nptx1					Macroh2a1					Myo6
					Aqp5															Kcnab2					Arsb					Ngef
					Smyd5															Slc10a4					Plppr1					Arhgap5
					Hp															Rpl7					Olfm3					Psmd7
					Q8C708															Synpr					Cav1					Fth1
					Q9D9H8															Tmem179					Igf2r					Slc6a11
					Gpr34															Gng7					Myo1d					Kctd16
					Slc47a1															Slc6a17					Atp9b					Cntnap1
					Tmem201															Syt3					Cnnm1					Ncald
					Taar8b															Agpat3					Crtac1					Pdia6
					Nudt7															Mfsd4a					Rpl13					Cpne5
					Aco1															Hm13					Cntnap4					Cand1
					Stat3															Dbh					Lrrn1					Ctnna1
					Mindy1															Tmem167a					H4c1					Mfsd6
					Adipor1															Scn4b					Lingo1					Cap2
					Gmfg															Atp6v1g1					Rgs17					Mlc1
					Abcc3															Tpbg					Ubr4					Acsbg1
					Serpinb13															Kdelr1					H1-4					Camkv
					Rgs3															Hspa12a					Gria4					Hdac11
					Ptpn6															Rer1					Sec11a					Sar1a
					Itih4															GOLGA7B					Itpka					Ctnnb1
					Serpinc1															Dnajc5					Slc39a4					Arl6ip5
					Frmd8															Gria3					Eloa					Copa
					Ccr5															Syngr1					Pip4p2					Tagln3
					Hfe															Ebp					Tmem150c
					Ndel1															Emc7					Atp6v0a2
					Cdk18															Tmem151a					Slc4a8
					Dlst															Kcnh7					Tprg1l
					Mt1															Lynx1					Rpl10a
					H3c2															Cadps					Luzp2
					Psmb10															Wfs1					Syt12
					Uck1															Rtn4					Slc30a7
					P06330															Tmem50b					Banf1
					Scrib															Apmap					Pomgnt2
					Pcnx1															Slc32a1					Aplp1
					Nccrp1															Nsf					Ighm
					Tmem176b															Atp6v0c					Cers1
					Cd84															Lclat1					Cldn11
					Akr1c13															Aplp2					Ergic1
					Cdc42ep4															Hsd17b12					Rnf121
					Vip															Slc9a6					Erlec1
					Milr1															Extl2					Apob
					Slc27a2															Pigk					Slc6a3
					Sorbs1															Slc8a1					Cyb5d2
					Trhde															Epha4					Polr2h
					Srpk1															Dner					Lnpep
					Prkab2															Rnasek					Ppm1e
					Luc7l															Sv2c					Upf2
					Trim29															Tmed10					Cpt1c
					Npl															Mboat7					Spred1
					Mpo															Sv2a					Rcn2
					Commd9															Cdh13					Atp6ap1
					Nans															Stx1b					Lgalsl
					Ap3m1															Dnajb12					Tapt1
					Gucy2c															Zmpste24					Dync1li2
					Fsd1l															Tnr					Phb2
					Aamdc															Acsl4					Myl4
					Memo1															Bace1					Ssr1
					Tgm2															Snap25					Tm2d2
					Cad															Gnal					Podxl2
					Gclm															Sec11c					Vkorc1l1
					Gar1															Stt3a					Tusc3
					Gstk1															Plppr2					B2m
					Ipo11															Adam23					Tars1
					Tmem164															Slit3					Myl9
					Dynlt1															Adam22
					Q99KU6															Cisd2
					Pla2g12a															Pgrmc2
					Cryzl1															Tnik
					Prkaa1															Cnih2
					Unc119b															Ergic3
					Nlgn4l															Slc18a3
					Cspg4															Grm2
					Rab32															C2cd5
					Ugdh															Uqcrq
					Pbrm1															Preb
					Aif1															Gabra1
					Ckm															Ndufb10
					Mark3															Clcn4
					Pik3r4															Cacna2d1
					Tnpo1															B3gat3
					Celf2															Adgrl1
					Pkp3															Cadm3
					Hpn															Scn2a
					Snrpf															Sez6l
					Pign															Cnih3
					Ncf1															Abca3
					C4b															Abhd16a
					Rin1															Rps2
					P01629															Prkcg
					Krt12															Sec22b
					Cd37															Lsamp
					Lsm5															Sez6l2
					Aspscr1															Nfasc
					Krt79															Pld3
					Elovl1															Ly6h
					Hdlbp															Atp6v0a1
					Hdac6															Kcnab1
					Ceacam1															Slc4a10
					Igkv7-33															Frrs1l
					Krt71															Grik3
					Galk1															Nceh1
					Ptpdc1															Syt5
					Sdr9c7															Emc6
					S100a16															Nptxr
					Actb															Leprotl1
					Lgals3															Cyb5r3
					Igf1r															Cldnd1
					Reep1															Kcna1
					Wasl															Tmem63b
					Dgkg															Clstn1
					Evpl															Tspan13
					Pomk															Atp6v1f
					Cntn3															Dmxl2
					Ewsr1															Ncam1
					Anxa1															Slc2a13
					Yod1															Tmx2
					Pitpnm1															Tmem43
					Calml3															Cd47
					Sestd1															Itm2b
					Nudcd2															Abca5
					Tbc1d15															Pde2a
					Rac2															Gabrb3
					Amfr															Dnajb14
					Cps1															Slc9a7
					Pde9a															Slc35b4
					Unc93b1															Clstn3
					Gfm1															Gad1
					Dnah17															Shisa4
					Trim32															Rtn1
					Ndfip1															Cntn1
					Uba1y															Cacng3
					Lsp1															Lman2
					Capg															Cox7c
					Ecscr															Tmx4
					Cmtm7															Prnp
					Pik3ca															Rps15a
					Nxn															Rpl18a
					Poglut3															Pigs
					Flnc															Abcb9
					Scel															Clcn3
					Aifm1															Creld1
					S100a4															Lrp1
					Cryba4															Plxnc1
					Sacs															Adcy5
					Gc															Atg9a
					Epha2															Nipal3
					Erh															Srprb
					Lpxn															Atrnl1
					Rgs19															Nomo1
					Plac8															Amph
					Ltn1															Tspan5
					H1-5															Mark1
					Eif3h															Rpl14
					Prpf40a															Stx1a
					Fgf1															Surf4
					Etfdh															Usp9x
					Serpinb2															Aldh3a2
					Epb41l5															Syt1
					Slc16a13															Grin2b
					Heph															Plppr4
					Plcg2															Pi4ka
					Pag1															Rdh11
					Tesc															Ap2m1
					Rasl2-9															Nrxn2
					Lamtor1															Apoe
					Ly6g6c															Scg2
					Ighg															Abhd12
					Ppp1r12a															Cnih4
					Ppic															Clvs1
					Stk10															Atp8a1
					Apbb1ip															Diras1
					Slc29a2															Atp5pd
					Rce1															Adcy9
					Dhrs7															Diras2
					Tlr2															Nbea
					S100a6															Vdac1
					Pla2g2a															Tmed9
					Tpm4															Sidt1
					Abhd8															Sstr2
					Srp54															Slc33a1
					Lhfpl6															Scn8a
					Dsc3															Tmem14c
					Vasp															M6pr
					Odad2															Atp5me
					Dnah1															Cox5b
					Sbno1															Myo5a
					Icam1															Pip4k2c
					Krt27															Negr1
					Sdf2l1															Sigmar1
					Nwd2															Tlcd4
					Pacrg															Stub1
					Tspan33															Adpgk
					Nuf2															Yif1b
					Aldh18a1															Icam5
					Ppl															Hcn2
					P01864															Syt2
					Cavin1															Gabra5
					Kcna5															Agpat4
					F10															Cox5a
					Cope															Rpl27
					Mtus2															Rps3
					Nme3															Slc25a11
					Anapc7															Cdip1
					Ccm2															Dlat
					Phb1															Rpl18
					Nova2															Emc3
					Scamp2															Dst
					Ubl5															Cdipt
					Cnfn															Ephx1
					Clec4a															Fut8
					Hnrnpm															Ptdss2
					Impdh2															Tm9sf3
					Serbp1															Vdac3
					Eri3															Dad1
					Sh3gl1															Igsf21
					Ston2															Nat14
																				Ppt1
																				Ap3s1
																				Grm1
																				Acp2
																				Gramd1b
																				Psmd8
																				Atp2a2
																				Entrep2
																				Ier3ip1
																				Rpn2
																				Cox6c
																				Slc25a12
																				Uqcrb
																				Emc8
																				Rps26
																				Ntm
																				Rogdi
																				Rpl7a
																				Lamp2
																				Rpl17
																				Tmem205
																				Tspan3
																				Mtcl3
																				Entpd3
																				Bdh1
																				Endod1
																				Sema7a
																				Lgi1
																				Tmx1
																				Porcn
																				Ergic2
																				Tmem254
																				Bri3bp
																				Eif4g1
																				Uggt1
																				Rpl4
																				Tmed2
																				Mtatp8
