## Supplementary Table 3 for "Cell type-specific Extracellular Vesicles in Mouse Brain: Proteomic Signatures Highlight Astrocytic GlialCAM Network and GPCR Enrichment"

### Sheet: Suppementary Table 3
Supplementary Table 3. Upregulated Proteins in MDEVs compared to Bulk EVs and Cell-Type Specific EVs.
119 Upregulated Proteins in MDEVs ( FC ≥1 and <P adj. 0.05)					355 Upregulated Proteins in MDEVs vs Bulk EVs ( FC ≥1 and <P adj. 0.05)					90 Upregulated Proteins in MDEVs vs Bulk EVs and ADEVs ( FC ≥1 and <P adj. 0.05)					32 Upregulated Proteins in MDEVs vs Bulk EVs and NDEVs ( FC ≥1 and <P adj. 0.05)					29 Upregulated Proteins in MDEVs vs NDEVs and ADEVs ( FC ≥1 and <P adj. 0.05)					104 Upregulated Proteins in MDEVs vs ADEVs ( FC ≥1 and <P adj. 0.05)					79 Upregulated Proteins in MDEVs vs NDEVs ( FC ≥1 and <P adj. 0.05)
Gene name					Gene name					Gene name					Gene name					Gene name					Gene name					Gene name
Igkv12-41					Krt26					Cdsn					Tmem100					Picalm					Plat					Rab8b
Cd84					Spag6					Perp					Ddah2					Cd180					Glg1					Grb2
Adgre1					Pmpcb					Krt5					Pnp					Yars1					Hapln4					Aldh3b1
Cd37					Etfa					Sprr2d					Q91V76					Pfn1					Rpl27a					St13
Ptpn6					Casp14					Dsg1b					Rnh1					Elmo1					Nutf2					Glod4
H2-Ab1					Tubb4b					Krt28					Lasp1					Twf2					Bin1					Cpne1
Plek					Spata7					Capns2					Epb41l2					Pald1					Chmp3					Twf1
Phyhd1					Arvcf					S100a14					Itgb5					Dock10					Serinc3					Stx7
Itgam					Fgb					Arg1					Ralb					Psme1					Dipk1b					Pak2
Rac2					Alox12b					Tgm3					Rp2					Trappc3					Lgi3					Rdx
Gsdmd					Krt75					Krt4					Msn					Slco2b1					Capza1					Rab31
Thsd4					Thnsl2					Jup					Arrb2					Kctd12					Ncan					Fmnl2
Snx18					Taok3					Dsp					Cd151					Adgrg1					Tufm					Cyfip1
Igsf6					Krt77					Fabp5					Itgb1					Btbd17					Rpl35a					Gnpda1
Syk					Krt17					Eppk1					Cotl1					Vav1					Slc25a5					Gnai2
Gpr34					Krt14					Krt42					Snap23					Cacybp					Prnp					Stx4
Cyth4					Capn1					Cfap20					Anxa4					Ywhah					Pip4k2b					Gdi2
Q8C708					Krt19					Ndufs1					Hnrnpf					Cd82					Ndufv1					Marcks
P01864					Fn1					Rnps1					Mapk3					Vamp3					H1-3					Arrb1
Abcc3					Tgm1					Krt16					Isyna1					Blvra					Mtco2					Cops4
Hcls1					Plxnb2					Col1a1					Ptpa					Dnm2					Rpl28					Rsu1
Lrrc25					Hspa1b					Hnrnpc					G6pdx					Rps6ka1					Bcan					Phpt1
C5ar1					Itga2					Pycard					Nedd4l					Tpd52					B2m					Pak1
Fermt3					Syt9					Krt6a					Dbnl					Snx1					Eif2b1					Akr1a1
Npl					Pof1b					Casp8					Itgav					Psme2					Srpk2					Nsfl1c
Fcgr1					Coil					P01631					Ppp1cc					Gsto1					Galnt16					Cyfip2
Lyn					B4galt6					Coro2a					Rap2c					Tmem131					Hid1					Nap1l4
Abi3					Plbd1					Hspe1					Mertk					Serpinh1					Cd34					Cdc37
Cx3cr1					Kcnj16					Klk8					Cndp2					Prps2					Sec31a					Adh5
Inpp5d					Tpm3					Vim					Clic1										Mtpn					Akr1b1
Hfe					Qars1					Ggct					Coro1a										H2bc26					Pdcd6ip
Ceacam1					Enho					Plin3					Tln1										Atp5me					Rnpep
Icam1					Mios					Milr1															Rps19					Mras
Apbb1ip					Impa2					Ctsk															Slc35b1					Tsg101
Ccr5					Myh4					Krt23															Rpl6					Rab5c
Lcp1					Flg2					Uck1															Cox6b1					Brk1
Arhgdib					Gmfg					Hspa9															Syngr2					Ppp1ca
Serpinb13					Fstl5					Chmp2a															Hadhb					Cfl1
Nckap1l					Tubgcp3					Mlf2															Rpn2					Mthfd1
Cmtm7					Gucy2c					Cps1															Uqcrfs1					Map4
Hck					Mpo					Trim29															Myh11					Gmfb
Rgs19					Idh2					Ipo11															Comt					Cyrib
Clec5a					Pkp1					Npepl1															Ago1					Atic
Csf1r					Apeh					Igkc															Dync1li1					Pdcd6
Tmem119					Fgg					Dnai1															Edil3					Ube2v1
Psmb10					Mical1					Atp1a4															Luzp2					Nras
Fmnl3					Myh1					Sprr1a															Rpl13a					Vwa5a
Slc2a5					Ahi1					Naca															Tmem8b					Pgd
Stxbp2					Serpinc1					Plcg2															Cdkl5					Stxbp3
Rgs10					Adgre5					Slc7a8															Abhd12					Gmppb
Vasp					Sprr1b					Hnrnpa1															Daglb					Anxa6
Fcgr2					Cr1l					Rab32															Erlin2					Vta1
Fcer1g					Cyp2d11					Ighg1															Hnrnpa2b1					Smpdl3b
Entpd1					Gsdma					Evpl															Scn3b					Ldhb
Rap1b					Lsm5					Rps23															Hyou1					Rap1a
Tspan14					Pdia4					Pkp3															Vgf					Fmnl1
Krt8					Itih2					Npr2															Pam					Gdap1l1
Tgm2					Col1a2					Nme3															Derl1					Rras2
Lgals9					Sgtb					Srpk1															Gng2					Stk24
Csk					Ewsr1					Krt27															Npc2					Ankfy1
Aif1					Hspb1					Hnrnpa3															Cnst					Gpx1
P2rx7					Vamp7					Krt72															Rasal1					Srd5a3
Ostf1					Cpa4					Psmc4															Atp8a2					Mtap
Itgb2					Fsd1l					Tspan33															Srp14					Rap2a
F11r					Shmt1					Yod1															Tgoln1					Sri
Itga9					Actb					Sirpa															L2hgdh					Lxn
Stk10					Ppard					Myg1															Vps37b					Plscr3
Pdcd10					Prkaa1					Was															Hm13					Sugt1
H1-5					Blmh					Snx9															C1qtnf4					Srm
Capg					Kcnd1					As3mt															Chordc1					Hagh
Itgb3					Cybrd1					Chmp1b2															Gltp					Rras
C1qc					Hal					H2-Aa															Mbtps2					Pepd
Wasf2					Elavl2					Hnrnpd															Rpl17					Sh3bgrl3
Itga6					Myh14					Upf2															Rplp2					Slc39a3
Gna15					Krt71					H2ac21															Enpp4					Wdr1
Arhgdia					Nudt18					Rps27															Emc1					Hint1
Sh3glb1					Gapdhs					C1qb															Dock5					Eif3e
Gmpr2					Phf5a					Rpl10															Sec13					Map2k1
Clec4a					Sema3e					Impdh2															Slc2a13					Gorasp2
Cryl1					Fig4					Sae1															Atg3
Crybb1					Cryba4					Psmb8															Plpp1
H2-D1					Pag1					Atrx															Entrep2
Tnfaip8l2					Aloxe3					Arfip1															Vars1
Pacsin2					Dolpp1					Etfb															Tm9sf3
P2ry13					Thbd					Eif2s1															Epha5
Itch					Eml2					Pik3r1															Pa2g4
Evl					Sfn					Snrpd2															Ak5
Ifngr1					Cfb					Htra1															Hapln1
Nckap1					Polr2i					Eif5															Ermp1
Cap1					C4b					Cat															Pdhx
Prkcd					Tmem201																				Inpp5k
Psmb9					Stat3																				Clec2l
C1qa					Rilpl1																				Camk1d
H2-K1					Smyd5																				Tceal3
Snx17					Ddx3x																				Stxbp5
Dip2b					Tlr2																				Wbp2
Selplg					Eif3h																				Slc4a8
P2ry12					Appl2																				Dnajb11
Cmklr1					Prpf40a																				Rpl38
Hk3					Ly6g6c																				Gba1
Arpc1b					Nxn																				Ggps1
Snx3					Ptp4a2																				Smap1
Ly86					Faxc																				Vti1b
F2					Ndel1																				Lair1
Ncl					F10
Cd9					S100a4
Bin2					Lpxn
Rhog					Tanc1
Ptprc					Ecscr
Evi2a					Arhgef25
Cmtm6					Ncf1
Grn					Tmem65
Susd3					Apoh
Ehd4					Commd9
Lypla1					Ubac2
Anxa3					Lsp1
Ppp5c					Q9D9H8
Abca9					Abhd4
Snx2					Trhde
					Eif4a3
					Hp
					Rgs3
					Cspg4
					Slc27a2
					Krt10
					Nudt7
					Rasa2
					Hykk
					Taar8b
					Nans
					Tmem176b
					Cdc42ep4
					Aco1
					Pcnx1
					Hmgcl
					Tmem59l
					Slc47a1
					Slc7a4
					Rexo2
					Gstk1
					Hsd17b10
					P01629
					Rack1
					Smad1
					Mt1
					Myod1
					Sema6d
					Nup155
					Taok1
					Pigl
					Uba1y
					Unc93b1
					Memo1
					H3c2
					Epha2
					Tigar
					Arhgap25
					Cdk18
					Cd300a
					Elovl1
					Cryzl1
					Mindy1
					Pin4
					Copg1
					Upp2
					Sorbs1
					Aamdc
					Wwp2
					Rbm39
					Atp5f1a
					Gfm1
					Igf1r
					Stx2
					Scn5a
					Cmas
					Gas2l2
					Hdac6
					S100a16
					Tnpo1
					Adipor1
					Mms19
					Luc7l
					Mtm1
					Mark3
					Hpn
					Aqp5
					Nt5c3b
					Armt1
					Prpf40b
					Cfap57
					Pign
					Ltn1
					Hspd1
					Flnc
					Ptpdc1
					Ap3m1
					Ilk
					Krt79
					Plac8
					Itih4
					Wasl
					Reep1
					S100a11
					Pik3ca
					Cbln1
					Pgm2
					Nccrp1
					Niban1
					Txndc9
					Ddx5
					Sestd1
					Gpt
					Hbs1l
					Rabl3
					Ighg
					Ubqln1
					Ckm
					Rab33b
					Fbn1
					Ptma
					A2m
					Dgkg
					Vcl
					Spred2
					Dnah5
					Pik3r4
					Pacrg
					Aldh18a1
					Dynlt1
					Cnfn
					Afm
					Slc16a13
					Celf2
					Nf2
					Igkv7-33
					Cad
					Pla2g12a
					Lgals3
					Slc4a7
					Samd4b
					Scel
					Odad2
					Etfdh
					Atg12
					Anxa8
					Dnah17
					Prrt1
					Krt32
					Arc
					Amfr
					Ccdc88a
					Tmem234
					Tax1bp3
					Serpinb2
					Atat1
					Aifm1
					Pde9a
					Syt4
					Akr1c13
					Dlst
					P01787
					Nova2
					Serbp1
					F13a1
					Rasl2-9
					Trip12
					Gc
					Galk1
					Ugdh
					Tmsb4x
					Dsc3
					Tmem165
					Fgf1
					Aspscr1
					Myl1
					Pdlim5
					Trim32
					Epb41l5
					Pitpnm1
					Diablo
					Pnpo
					Myl11
					Scrib
					Nif3l1
					Serpinb6
					Krt31
					Rce1
					Mrpl10
					Pbrm1
					Papss1
					Anapc7
					Nwd2
					Hspa1l
					Hnrnpab
					Lrrc15
					Cog3
					Mvb12b
					Ubl5
					Rnf157
					Rab30
					Rtn2
					Frmd8
					Wscd1
					Ppp1r12a
					Bltp3b
					Srp54
					Anxa1
					Scamp2
					Tagln2
					Tspan18
					Cntn3
					Tmtc1
					Prl7c1
					Acadm
					St8sia1
					Eri3
					Ppl
					Iars2
					Rnf214
					Dnase1l2
					Luc7l2
					Snrpf
					Dpp8
					Serpinb5
					Tpm4
					Tmem164
					Dock2
					Spp1
					Nmbr
					Psmc6
					Coro7
					Krt1
					Rin1
					Sdr9c7
					Lhfpl6
					Lama5
					Arhgap45
					Nlgn2
					Mrps15
					Pianp
					Eif4h
					Cavin1
					Calml3
					Sh3gl1
					Cdkal1
					Hdlbp
					Sbno1
					Sema4b
					Dnajb6
					Eef1d
					Tm6sf1
					Krt74
					Ilf3
					Erh
					Fzd2
