## Supplementary Table 4 for "Cell type-specific Extracellular Vesicles in Mouse Brain: Proteomic Signatures Highlight Astrocytic GlialCAM Network and GPCR Enrichment"

### Sheet: Supplementary Table 4
Supplementary Table 4. Upregulated Proteins in ADEVs compared to Bulk EVs and Cell-Type Specific EVs.
93 Upregulated Proteins in ADEVs ( FC ≥1 and <P adj. 0.05)						267 Upregulated Proteins in ADEVs vs Bulk EVs ( FC ≥1 and <P adj. 0.05)					21 Upregulated Proteins in ADEVs vs Bulk EVs and NDEVs ( FC ≥1 and <P adj. 0.05)					13 Upregulated Proteins in ADEVs vs Bulk EVs and MDEVs ( FC ≥1 and <P adj. 0.05)				133 Upregulated Proteins in ADEVs vs NDEVs and MDEVs ( FC ≥1 and <P adj. 0.05)					105 Upregulated Proteins in ADEVs vs NDEVs ( FC ≥1 and <P adj. 0.05)					125 Upregulated Proteins in ADEVs vs MDEVs ( FC ≥1 and <P adj. 0.05)
Gene name						Gene name					Gene name					Gene name				Gene name					Gene name					Gene name
Myod1						Krt26					Kcnj16					Scrib				Plcd1					Rp2					Gabbr1
Apoh						Cdsn					Itga2					Adcyap1r1				Pygm					Aldh3b1					Atp2b4
Ppard						Pmpcb					P01864					Ptprz1				Daam2					Grb2					Slc2a1
Cfb						Spag6					Eif3h					Eps15				S1pr1					Twf1					Gabrb2
Hykk						Perp					Lasp1					Atp1a2				Fdps					Cpne1					Ctnna2
Gprc5b						Etfa					Fzd2					Grm3				Ptk7					St13					Flot2
Cybrd1						Casp14					Ralb					Fn3krp				Cask					Rab8b					Tfrc
Serpinc1						Arvcf					Nf2					Scamp1				Prom1					Rab31					Ncdn
Sema3e						Krt5					Rdx					Nrcam				Slc39a12					P2rx7					Slc6a1
Afm						Tmem100					Rnh1					Cldn10				Serpina1a					Cotl1					Gpm6b
Cdc42ep4						Mical1					Fmnl2					Echdc1				Mras					Glod4					Sorcs2
Wasf1						Fgb					Gng5					Myh10				Itga7					Pak2					Fxyd6
Dtna						Alox12b					Lrp4					Acot11				Ric8a					Epb41l2					Cacng8
Nebl						Sprr2d					Srm									Ca2					Cd151					Gpm6a
Atp4a						Dsg1b					Snta1									Caskin1					Msn					Smpd3
H3c2						Arg1					G6pdx									Serpina3k					Itgb5					Itm2c
Aqp4						Krt75					Pdpn									Q9CYS6					Marcks					Ptprd
Mindy1						Capn1					Selenbp1									Nudt3					Rsu1					Nrxn1
Glul						Stat3					Stxbp3									Myorg					Cops4					Tspan7
Ambp						Q91V76					Rap2c									Rgs6					Cyfip1					Emb
Magi2						Krt77														Tspan9					Mapk3					Gnao1
Lims1						Tubb4b														Arl3					Snap23					Myo18a
Slc22a4						Sorbs1														Cfl2					Ube2v1					Cadm4
Ckb						Spata7														Arhgef12					Nras					Gabbr2
Sema4b						Taok3														Ahcyl2					Mthfd1					Slc8a2
Gja1						Fn1														Aifm3					Adh5					Plxna4
Adam17						Krt17														Plp2					Vta1					Prkar2b
Slc30a10						Adgre5														Mlc1					Gnai2					Slc1a4
Slc38a3						Mt1														Yes1					Stx7					Slc23a2
Crabp2						Jup														Slc1a3					Rab5c					Tspan6
Gna13						Taar8b														Dbn1					Stx4					Slc22a23
Slc1a2						Eppk1														Ttyh2					Inpp1					Slc12a6
Nqo1						Krt19														Prkacb					Ptpa					Cxadr
Ndrg2						Itih2														Trappc6b					Cdc42					Gnb4
Ednrb						Gsdma														Steap3					Tkt					Lrrc8a
Rnpep						Tgm3														Fermt2					Rap2a					Septin5
Slc16a1						Aldh7a1														Rras					Anxa6					Slc30a1
Septin10						Plxnb2														Slco1c1					Gmfb					Scn2b
Slc14a1						Tubgcp3														Cd38					Rhog					Mpp2
Cbs						Tgm1														Pals1					Gdi2					Epha7
Atp1b2						Tnpo1														Slc22a6					Phpt1					Atp1b3
Ahcyl1						Impa2														Ccny					Arrb1					Ndrg3
Aldh1l1						Syt9														Eps8					Picalm					Gnb5
Prdx6						Dsp														Add3					Gnpda1					Psmd1
Ephx2						Thnsl2														Rab4b					Oplah					Cmtm4
Cbr3						Plbd1														Tjp1					Tmod2					Kcnd2
Mpdz						C4b														Pgp					Rras2					Phyhip
Pld2						H2-Ab1														Eva1a					Hagh					Ntrk2
Cmbl						Appl2														Ifitm3					Vwa5a					Dpm1
Antxr1						Pof1b														Slc31a1					Arhgdia					Itgb8
Vcam1						Abhd4														Slc6a13					Akr1b8					Cdh2
Slc7a11						Cpa4														Ass1					Pdcd6					Alcam
Srr						Krt14														Hbb-b1					Ehd1					Rpl35
Dpp4						Cd37														Alb					Epb41					Inpp5a
Prex2						Rnps1														Fbxo2					Rac1					Add1
Slc15a2						Fstl5														Hmgcs1					Abi1					Hspa4l
Sec14l2						S100a14														Bpnt1					Pacsin2					Acot7
Mt3						Flg2														Lpar1					Brk1					Ctnna1
Lin7c						Myh4														Pygb					Ppa1					Leprot
Ggt1						Tanc1														Dctn2					Parva					Slc30a3
Slc7a2						Krt42														Gprin1					Padi2					Rbbp9
Slc7a10						Ahi1														Gstm1					Elmo2					Gabra2
Aldoc						Actb														Ptpra					Snrpe					Usp46
S100b						Hspa1b														Nkain4					Atic					Septin2
Crip2						Npl														Cpne2					Stk24					Nedd4
Llgl1						Sgtb														Adk					Rheb					Rps8
Psd2						Mios														Mcts1					Uba5					Atrn
Aldh6a1						Krt4														Actr1b					Ppp1ca					Ncam2
Rgs20						Nudt18														Fxyd1					Wars1					Cpne6
Plcb3						Idh2														Pacsin3					Fmnl1					Psmd13
Anxa5						Igf1r														Glipr2					Nsfl1c					Camk2g
Nherf2						Gpt														Ube2m					Wwp1					Snap91
Nherf1						Cd84														Gng12					Gpd1					Kcnab2
Sptlc1						Clec16a														Pals2					Gmppb					Rgs7
Egfr						Apeh														Acot1					Pdxk					Gnb1
Kcnj10						Aloxe3														Psd3					Mertk					Tagln3
Folh1						B4galt6														Ppp2r5a					Itga6					Cspg5
Plscr4						Rilpl1														Apoa1					Setd7					Ppp2cb
Lxn						Lrrc25														Ntsr2					Hmgb1					Septin3
Hepacam						Ddah2														Cnn3					Psmd5					Glo1
Plpp3						Pdia4														Slc6a20a					Dctn1					Ctsb
Slc13a5						Itih4														Ttyh1					Xxylt1					Crym
Lifr						Hspb1														Itga1					Rap1a					Atp1b1
Entpd2						Fabp5														Rab13					Cndp2					Dnaja1
Slc6a11						Pin4														Rida					Rab21					Myo6
Acsbg1						Sbno1														Jam3					Akr1b1					Ttyh3
Pcdhga4						Abcc3														Fh					Rhoa					Plxnb1
Cmtm5						Igsf6														Ddt					Pdcd6ip					Flot1
F3						Coil														Slc4a4					Lta4h					Efr3b
Wasf3						Prkaa1														Gpr37					Sgta					Slc12a5
Tmem47						Qars1														Rftn2					Sh3bgrl					Ank2
Slc13a3						Upp2														Gpr37l1					Cdc37					Cadm1
Niban2						Krt16														Ptprf					Tln1					Ngef
						Inpp5d														Farp1					Cyrib					Fabp7
						Col1a1														Cd63					Prkar2a					Cpne5
						Syk														Cab39					Psat1					Sptbn1
						Gucy2c														Vps26b					Akt2					Alpl
						Krt6a														Il1rap					Acat2					Septin4
						Hpn														Cryz					Nrp1					Abi2
						Rasa2														Akr7a2					Hdhd2					Ca4
						Pde9a														Ppme1					Thop1					Arhgap32
						Hmgcl														Pgm3					Ezr					Atxn10
						Sfn														Rbp1					Crk					Aldh2
						Thsd4														Ctnnd2					Lrrc57					Cacna2d1
						Ly6g6c														Rac3					Sugt1					Sik3
						Cryzl1														Gstm5										Cap2
						Mpo														Dbi										Prkcsh
						Cspg4														Csrp1										Dnm1l
						Tmem59l														Acss2										Palm
						Rasl2-9														Slc20a2										Ptprs
						Adipor1														Cyria										Gsta4
						Rgs3														Rab23										Lman1
						Sprr1b														Clic4										Gna11
						Sema6d														Septin8										Crmp1
						Wasl														Stx12										Ttc7b
						Odad2														Capn2										Pfkm
						Gmfg														Cttn										Oxct1
						Pacrg														Itpa										Mgll
						Lhfpl6														Dlg1										Psmd3
						Cbln1														Psph										Ctnnb1
						Ces1c														Hba										Sptan1
						Hal														Ptgr2										Pitpnc1
						Hsd17b10														Septin9										Grin1
						Krt12														Ctnnd1										Asrgl1
						Fgg														Zyg11b										Pdxp
						Thbd														Abat
						Vim														Rpl37
						Gstk1														Calb2
						Fig4														Gad2
						Myh1														Snx27
						Krt28														Ptgds
						Spp1														Slc6a9
						Ptpdc1														Fgfr3
						Luc7l
						Arrb2
						Dynlt1
						Hbb-bh0
						Unc93b1
						Enho
						Pkp1
						C5ar1
						Gas2l2
						Pcnx1
						Smyd5
						Nudt7
						Tmem176b
						Rgs12
						Krt10
						Col1a2
						Sdr9c7
						Milr1
						Kcnip3
						Ddah1
						Tjp2
						Eml2
						Gpr34
						Shmt1
						Q9D9H8
						Gstt3
						Ewsr1
						Reep1
						Nxn
						Igkv12-41
						Hck
						Pdlim5
						Tpmt
						Kif19
						Mark3
						F10
						Casp8
						Klk8
						Ndufs1
						Rgs19
						Krt13
						Hp
						Ggct
						Rac2
						Trhde
						Slc7a3
						Stx2
						Scn5a
						Cnnm3
						Tlr2
						Ctsk
						Myl1
						Gapdhs
						A2m
						Prrt1
						Pitpnm1
						Ckm
						Isyna1
						Atat1
						Krt71
						Ltn1
						Tmem165
						Coro2a
						Syt4
						Ncf1
						Il6st
						Pbrm1
						Pag1
						Tmem65
						Akr1c13
						Ap3m1
						Heph
						Fxyd7
						Enah
						Ccdc88a
						Pik3ca
						Aifm1
						Slc27a2
						Amfr
						Ccm2
						Pla2g2a
						Cnfn
						Lrrc15
						Dpp8
						Lsm4
						Aqp5
						Lgals3
						Hpx
						Lpxn
						Cope
						Ilk
						Uck1
						H1-5
						Hnrnpf
						Cfap57
						Rin1
						Prpf40a
						Nccrp1
						Icam1
						Cryba4
						Lsp1
						Ugdh
						Sacs
						Gdpd2
						Phgdh
						Plekho2
						Tpm4
						Rbm39
						Mvb12b
						Krt79
						Nans
						Dnah17
						Bltp3b
						Igkc
						Papss1
						Sestd1
						Acaa2
						Hdlbp
						Ptp4a2
						Memo1
						Ecscr
						Krt23
						S100a4
						Ppl
						Gfm1
						Mrps15
						Krt73
						Ifitm1
						Vasp
						Frmd8
						Aldh18a1
						Niban1
						Serbp1
						Tesc
